# Gene flux drives functional changes in an ancient supergene in *Formica lemani*

**DOI:** 10.64898/2026.10.05.756876

**Authors:** Zul Alam, Giulia Scarparo, German Lagunas-Robles, Daniela Zarate, Jessica Purcell, Alan Brelsford

## Abstract

Pinpointing the genetic elements underlying a phenotype within a supergene can be difficult because hundreds of linked genes can show similar associations with phenotype. Rare recombination between supergene haplotypes can help identify those genetic elements by changing haplotype-phenotype combinations. Here we investigate the genetic underpinnings of colony queen number and body size in the ant *Formica lemani*. Throughout the *Formica* genus, single-queen colonies typically carry M haplotypes, while multi-queen colonies also carry P haplotypes. In *F. lemani*, we found two P haplotypes homologous to those described in the closely related *F. cinerea*, but unlike in *F. cinerea*, where P_1_ is restricted to multi-queen colonies, *F. lemani* P_1_ is common in both single- and multi-queen colonies. This deviation suggests that P_1_ may carry novel SNP combinations allowing single queen colony compatibility. By comparing haplotypes within *F. lemani* and with *Formica cinerea*, we searched for candidate monogyny variants resulting from gene flux from the M onto the P_1_ haplotype, or with P_1_-specific mutations. We found 82 genes associated with candidate variants, of which two are among the fourteen previously suggested candidates in other species, suggesting that several different genes may underlie queen number across the genus. We also identified a supergene associated with smaller queens and males, which is shared with *F. cinerea* and in interchromosomal linkage disequilibrium with the queen-number supergene. Together, these results provide a rare example of how an ancient supergene can change in function, and a step toward identifying the genes within a supergene responsible for its functions.
