## Supplemental Tables for "Gene flux drives functional changes in an ancient supergene in *Formica lemani*": Table S2 (CMoVs).xlsx

### Sheet: Sheet1
Chromosome	Position	CMoV origin	Annotation	F. selysi gene(s)	D. melanogaster ortholog(s)	FlyBase ID(s)	BLAST best hit E-value(s)	Distance and direction to flanking genes
Scaffold03	2136645	gene flux	intron_variant	Fsel_g01833	loh	FBgn0032252	5.8e-85	NA
Scaffold03	2156167	gene flux	intron_variant	Fsel_g01836	Pi3K21B	FBgn0020622	4e-63	NA
Scaffold03	2156182	gene flux	intron_variant	Fsel_g01836	Pi3K21B	FBgn0020622	4e-63	NA
Scaffold03	2156268	gene flux	synonymous_variant	Fsel_g01836	Pi3K21B	FBgn0020622	4e-63	NA
Scaffold03	2170070	gene flux	intron_variant	Fsel_g01836	Pi3K21B	FBgn0020622	4e-63	NA
Scaffold03	2170788	gene flux	intron_variant	Fsel_g01836	Pi3K21B	FBgn0020622	4e-63	NA
Scaffold03	2345068	gene flux	intron_variant	Fsel_g01848	sev	FBgn0003366	0	NA
Scaffold03	2366157	gene flux	missense_variant	Fsel_g01848	sev	FBgn0003366	0	NA
Scaffold03	2366182	gene flux	missense_variant	Fsel_g01848	sev	FBgn0003366	0	NA
Scaffold03	2366192	gene flux	missense_variant	Fsel_g01848	sev	FBgn0003366	0	NA
Scaffold03	2366194	gene flux	missense_variant	Fsel_g01848	sev	FBgn0003366	0	NA
Scaffold03	2412578	gene flux	intron_variant	Fsel_g01856	CG12964	FBgn0034022	5.67e-59	NA
Scaffold03	2457162	gene flux	intron_variant	Fsel_g01858	sm	FBgn0003435	3.94e-168	NA
Scaffold03	2481392	gene flux	intron_variant	Fsel_g01858	sm	FBgn0003435	3.94e-168	NA
Scaffold03	2487420	gene flux	intron_variant	Fsel_g01858	sm	FBgn0003435	3.94e-168	NA
Scaffold03	2513557	gene flux	intron_variant	Fsel_g01858	sm	FBgn0003435	3.94e-168	NA
Scaffold03	2513599	gene flux	intron_variant	Fsel_g01858	sm	FBgn0003435	3.94e-168	NA
Scaffold03	2559169	gene flux	intron_variant	Fsel_g01858	sm	FBgn0003435	3.94e-168	NA
Scaffold03	2840895	gene flux	intergenic_variant	Fsel_g01888; Fsel_g01889	nebu; CG1213	FBgn0036316; FBgn0037387	4.01e-108; 2.89e-128	Fsel_g01888: 5,079 bp upstream; Fsel_g01889: 5,860 bp downstream
Scaffold03	2854698	gene flux	intron_variant	Fsel_g01889	CG1213	FBgn0037387	2.89e-128	NA
Scaffold03	2854702	gene flux	intron_variant	Fsel_g01889	CG1213	FBgn0037387	2.89e-128	NA
Scaffold03	3882874	gene flux	intergenic_variant	Fsel_g01948; Fsel_g01947	NA; Jhbp12	NA; FBgn0039203	7.3; 2.13e-51	Fsel_g01948: 819 bp downstream; Fsel_g01947: 7,016 bp upstream
Scaffold03	3883136	gene flux	intergenic_variant	Fsel_g01948; Fsel_g01947	NA; Jhbp12	NA; FBgn0039203	7.3; 2.13e-51	Fsel_g01948: 557 bp downstream; Fsel_g01947: 7,278 bp upstream
Scaffold03	3884172	de novo	missense_variant	Fsel_g01948	NA	NA	7.3	NA
Scaffold03	4082334	gene flux	synonymous_variant	Fsel_g01959	REPTOR	FBgn0039209	4.63e-104	NA
Scaffold03	4111054	gene flux	intergenic_variant	Fsel_g01965; Fsel_g01964	Edem2; LamC	FBgn0032480; FBgn0010397	1.19e-21; 1.3e-10	Fsel_g01965: 252 bp downstream; Fsel_g01964: 2,536 bp upstream
Scaffold03	4214656	gene flux	intergenic_variant	Fsel_g01970; Fsel_g01969	mRpL2; slou	FBgn0036135; FBgn0002941	2.63e-101; 4.98e-35	Fsel_g01970: 13,076 bp downstream; Fsel_g01969: 14,289 bp upstream
Scaffold03	4660701	gene flux	intergenic_variant	Fsel_g02002; Fsel_g02001	NA; Octalpha2R	NA; FBgn0038653	no hit; 9.75e-90	Fsel_g02002: 19,752 bp downstream; Fsel_g02001: 41,945 bp upstream
Scaffold03	4769582	gene flux	intron_variant	Fsel_g02012	fry	FBgn0016081	0	NA
Scaffold03	5586354	gene flux	intron_variant	Fsel_g02056	NA	NA	no hit	NA
Scaffold03	5586403	gene flux	intron_variant	Fsel_g02056	NA	NA	no hit	NA
Scaffold03	6172388	gene flux	intergenic_variant	Fsel_g02104; Fsel_g02105	NA; NA	NA; NA	0.000311; 0.079	Fsel_g02104: 5,342 bp upstream; Fsel_g02105: 8,136 bp downstream
Scaffold03	6222770	gene flux	intergenic_variant	Fsel_g02112; Fsel_g02111	wwk; Sf3b2	FBgn0028879; FBgn0031493	0; 0	Fsel_g02112: 2,106 bp downstream; Fsel_g02111: 8,720 bp upstream
Scaffold03	6222873	gene flux	intergenic_variant	Fsel_g02112; Fsel_g02111	wwk; Sf3b2	FBgn0028879; FBgn0031493	0; 0	Fsel_g02112: 2,003 bp downstream; Fsel_g02111: 8,823 bp upstream
Scaffold03	6468551	gene flux	intron_variant	Fsel_g02126	CG7099	FBgn0032517	5.92e-67	NA
Scaffold03	7093229	de novo	missense_variant	Fsel_g02191	LamC	FBgn0010397	1.9e-14	NA
Scaffold03	7093238	de novo	missense_variant	Fsel_g02191	LamC	FBgn0010397	1.9e-14	NA
Scaffold03	7094153	de novo	missense_variant	Fsel_g02191	LamC	FBgn0010397	1.9e-14	NA
Scaffold03	7535951	gene flux	intergenic_variant	Fsel_g02224; Fsel_g02223	CG6696; phtm	FBgn0030947; FBgn0004959	8.72e-91; 3.02e-114	Fsel_g02224: 5,883 bp downstream; Fsel_g02223: 19,377 bp upstream
Scaffold03	7550414	gene flux	missense_variant	Fsel_g02227	NA	NA	0.039	NA
Scaffold03	7577076	gene flux	intergenic_variant	Fsel_g02228; Fsel_g02229	NA; NA	NA; NA	0.12; 5.9	Fsel_g02228: 24,471 bp upstream; Fsel_g02229: 50,957 bp downstream
Scaffold03	7585855	gene flux	intergenic_variant	Fsel_g02228; Fsel_g02229	NA; NA	NA; NA	0.12; 5.9	Fsel_g02228: 33,250 bp upstream; Fsel_g02229: 42,178 bp downstream
Scaffold03	7588954	gene flux	intergenic_variant	Fsel_g02228; Fsel_g02229	NA; NA	NA; NA	0.12; 5.9	Fsel_g02228: 36,349 bp upstream; Fsel_g02229: 39,079 bp downstream
Scaffold03	7588994	gene flux	intergenic_variant	Fsel_g02228; Fsel_g02229	NA; NA	NA; NA	0.12; 5.9	Fsel_g02228: 36,389 bp upstream; Fsel_g02229: 39,039 bp downstream
Scaffold03	7605529	gene flux	intergenic_variant	Fsel_g02229; Fsel_g02228	NA; NA	NA; NA	5.9; 0.12	Fsel_g02229: 22,504 bp downstream; Fsel_g02228: 52,924 bp upstream
Scaffold03	7689451	gene flux	intergenic_variant	Fsel_g02231; Fsel_g02232	NA; NA	NA; NA	1.8; 4.2	Fsel_g02231: 4,020 bp upstream; Fsel_g02232: 25,879 bp downstream
Scaffold03	7715809	gene flux	intergenic_variant	Fsel_g02232; Fsel_g02233	NA; NA	NA; NA	4.2; 0.11	Fsel_g02232: 43 bp upstream; Fsel_g02233: 712 bp downstream
Scaffold03	7776262	gene flux	intergenic_variant	Fsel_g02234; Fsel_g02235	tio; NA	FBgn0028979; NA	1.68e-102; 2.7	Fsel_g02234: 5,158 bp upstream; Fsel_g02235: 114,983 bp downstream
Scaffold03	7909602	gene flux	intron_variant	Fsel_g02236	NA	NA	no hit	NA
Scaffold03	7909620	gene flux	intron_variant	Fsel_g02236	NA	NA	no hit	NA
Scaffold03	7909866	gene flux	intron_variant	Fsel_g02236	NA	NA	no hit	NA
Scaffold03	7909983	gene flux	intron_variant	Fsel_g02236	NA	NA	no hit	NA
Scaffold03	7910011	gene flux	intron_variant	Fsel_g02236	NA	NA	no hit	NA
Scaffold03	7910242	gene flux	intron_variant	Fsel_g02236	NA	NA	no hit	NA
Scaffold03	7910315	gene flux	intron_variant	Fsel_g02236	NA	NA	no hit	NA
Scaffold03	7910345	gene flux	intron_variant	Fsel_g02236	NA	NA	no hit	NA
Scaffold03	7910360	gene flux	intron_variant	Fsel_g02236	NA	NA	no hit	NA
Scaffold03	7910566	gene flux	intron_variant	Fsel_g02236	NA	NA	no hit	NA
Scaffold03	7910710	gene flux	intron_variant	Fsel_g02236	NA	NA	no hit	NA
Scaffold03	7910717	gene flux	intron_variant	Fsel_g02236	NA	NA	no hit	NA
Scaffold03	7910729	gene flux	intron_variant	Fsel_g02236	NA	NA	no hit	NA
Scaffold03	7910785	gene flux	intron_variant	Fsel_g02236	NA	NA	no hit	NA
Scaffold03	7911319	gene flux	intron_variant	Fsel_g02236	NA	NA	no hit	NA
Scaffold03	7911335	gene flux	intron_variant	Fsel_g02236	NA	NA	no hit	NA
Scaffold03	7911361	gene flux	intron_variant	Fsel_g02236	NA	NA	no hit	NA
Scaffold03	7911469	gene flux	intron_variant	Fsel_g02236	NA	NA	no hit	NA
Scaffold03	7911782	gene flux	intron_variant	Fsel_g02236	NA	NA	no hit	NA
Scaffold03	7911846	gene flux	intron_variant	Fsel_g02236	NA	NA	no hit	NA
Scaffold03	7911981	gene flux	intron_variant	Fsel_g02236	NA	NA	no hit	NA
Scaffold03	7912010	gene flux	intron_variant	Fsel_g02236	NA	NA	no hit	NA
Scaffold03	7912882	gene flux	intron_variant	Fsel_g02236	NA	NA	no hit	NA
Scaffold03	7913016	gene flux	intron_variant	Fsel_g02236	NA	NA	no hit	NA
Scaffold03	7913921	gene flux	intron_variant	Fsel_g02236	NA	NA	no hit	NA
Scaffold03	7914033	gene flux	intron_variant	Fsel_g02236	NA	NA	no hit	NA
Scaffold03	7914080	gene flux	intron_variant	Fsel_g02236	NA	NA	no hit	NA
Scaffold03	7914094	gene flux	intron_variant	Fsel_g02236	NA	NA	no hit	NA
Scaffold03	7914109	gene flux	intron_variant	Fsel_g02236	NA	NA	no hit	NA
Scaffold03	7914135	gene flux	intron_variant	Fsel_g02236	NA	NA	no hit	NA
Scaffold03	7914153	gene flux	intron_variant	Fsel_g02236	NA	NA	no hit	NA
Scaffold03	7915626	gene flux	intergenic_variant	Fsel_g02236; Fsel_g02237	NA; CG31612	NA; FBgn0051612	no hit; 1.29e-94	Fsel_g02236: 1,278 bp upstream; Fsel_g02237: 3,703 bp downstream
Scaffold03	7915629	gene flux	intergenic_variant	Fsel_g02236; Fsel_g02237	NA; CG31612	NA; FBgn0051612	no hit; 1.29e-94	Fsel_g02236: 1,281 bp upstream; Fsel_g02237: 3,700 bp downstream
Scaffold03	7915637	gene flux	intergenic_variant	Fsel_g02236; Fsel_g02237	NA; CG31612	NA; FBgn0051612	no hit; 1.29e-94	Fsel_g02236: 1,289 bp upstream; Fsel_g02237: 3,692 bp downstream
Scaffold03	7915647	gene flux	intergenic_variant	Fsel_g02236; Fsel_g02237	NA; CG31612	NA; FBgn0051612	no hit; 1.29e-94	Fsel_g02236: 1,299 bp upstream; Fsel_g02237: 3,682 bp downstream
Scaffold03	7915866	gene flux	intergenic_variant	Fsel_g02236; Fsel_g02237	NA; CG31612	NA; FBgn0051612	no hit; 1.29e-94	Fsel_g02236: 1,518 bp upstream; Fsel_g02237: 3,463 bp downstream
Scaffold03	7915988	gene flux	intergenic_variant	Fsel_g02236; Fsel_g02237	NA; CG31612	NA; FBgn0051612	no hit; 1.29e-94	Fsel_g02236: 1,640 bp upstream; Fsel_g02237: 3,341 bp downstream
Scaffold03	7916853	gene flux	intergenic_variant	Fsel_g02237; Fsel_g02236	CG31612; NA	FBgn0051612; NA	1.29e-94; no hit	Fsel_g02237: 2,476 bp downstream; Fsel_g02236: 2,505 bp upstream
Scaffold03	7924547	gene flux	intron_variant	Fsel_g02237	CG31612	FBgn0051612	1.29e-94	NA
Scaffold03	7924596	gene flux	intron_variant	Fsel_g02237	CG31612	FBgn0051612	1.29e-94	NA
Scaffold03	7937862	gene flux	intron_variant	Fsel_g02237	CG31612	FBgn0051612	1.29e-94	NA
Scaffold03	7937906	gene flux	intron_variant	Fsel_g02237	CG31612	FBgn0051612	1.29e-94	NA
Scaffold03	8090432	gene flux	missense_variant	Fsel_g02249	CG15865	FBgn0015336	2.67e-28	NA
Scaffold03	8293388	gene flux	intergenic_variant	Fsel_g02263; Fsel_g02264	inaE; NA	FBgn0261244; NA	4.31e-66; 3.2	Fsel_g02263: 33,160 bp upstream; Fsel_g02264: 67,594 bp downstream
Scaffold03	8307976	gene flux	intergenic_variant	Fsel_g02263; Fsel_g02264	inaE; NA	FBgn0261244; NA	4.31e-66; 3.2	Fsel_g02263: 47,748 bp upstream; Fsel_g02264: 53,006 bp downstream
Scaffold03	8335166	gene flux	intergenic_variant	Fsel_g02264; Fsel_g02263	NA; inaE	NA; FBgn0261244	3.2; 4.31e-66	Fsel_g02264: 25,816 bp downstream; Fsel_g02263: 74,938 bp upstream
Scaffold03	8361179	de novo	missense_variant	Fsel_g02264	NA	NA	3.2	NA
Scaffold03	8433998	de novo	missense_variant	Fsel_g02268	sol	FBgn0003464	0	NA
Scaffold03	8444283	gene flux	intergenic_variant	Fsel_g02268; Fsel_g02269	sol; CG14805	FBgn0003464; FBgn0023514	0; 9.91e-72	Fsel_g02268: 7,114 bp upstream; Fsel_g02269: 41,586 bp downstream
Scaffold03	8445942	gene flux	intergenic_variant	Fsel_g02268; Fsel_g02269	sol; CG14805	FBgn0003464; FBgn0023514	0; 9.91e-72	Fsel_g02268: 8,773 bp upstream; Fsel_g02269: 39,927 bp downstream
Scaffold03	8446796	gene flux	intergenic_variant	Fsel_g02268; Fsel_g02269	sol; CG14805	FBgn0003464; FBgn0023514	0; 9.91e-72	Fsel_g02268: 9,627 bp upstream; Fsel_g02269: 39,073 bp downstream
Scaffold03	8446848	gene flux	intergenic_variant	Fsel_g02268; Fsel_g02269	sol; CG14805	FBgn0003464; FBgn0023514	0; 9.91e-72	Fsel_g02268: 9,679 bp upstream; Fsel_g02269: 39,021 bp downstream
Scaffold03	8509696	gene flux	intergenic_variant	Fsel_g02272; Fsel_g02273	CARPB; DIP-beta	FBgn0052698; FBgn0259245	3.42e-168; 3.85e-166	Fsel_g02272: 3,323 bp upstream; Fsel_g02273: 172,107 bp downstream
Scaffold03	8574403	gene flux	intergenic_variant	Fsel_g02272; Fsel_g02273	CARPB; DIP-beta	FBgn0052698; FBgn0259245	3.42e-168; 3.85e-166	Fsel_g02272: 68,030 bp upstream; Fsel_g02273: 107,400 bp downstream
Scaffold03	8583965	gene flux	intergenic_variant	Fsel_g02272; Fsel_g02273	CARPB; DIP-beta	FBgn0052698; FBgn0259245	3.42e-168; 3.85e-166	Fsel_g02272: 77,592 bp upstream; Fsel_g02273: 97,838 bp downstream
Scaffold03	8621374	gene flux	intergenic_variant	Fsel_g02273; Fsel_g02272	DIP-beta; CARPB	FBgn0259245; FBgn0052698	3.85e-166; 3.42e-168	Fsel_g02273: 60,429 bp downstream; Fsel_g02272: 115,001 bp upstream
Scaffold03	8632397	gene flux	intergenic_variant	Fsel_g02273; Fsel_g02272	DIP-beta; CARPB	FBgn0259245; FBgn0052698	3.85e-166; 3.42e-168	Fsel_g02273: 49,406 bp downstream; Fsel_g02272: 126,024 bp upstream
Scaffold03	8633664	gene flux	intergenic_variant	Fsel_g02273; Fsel_g02272	DIP-beta; CARPB	FBgn0259245; FBgn0052698	3.85e-166; 3.42e-168	Fsel_g02273: 48,139 bp downstream; Fsel_g02272: 127,291 bp upstream
Scaffold03	8639533	gene flux	intergenic_variant	Fsel_g02273; Fsel_g02272	DIP-beta; CARPB	FBgn0259245; FBgn0052698	3.85e-166; 3.42e-168	Fsel_g02273: 42,270 bp downstream; Fsel_g02272: 133,160 bp upstream
Scaffold03	8639562	gene flux	intergenic_variant	Fsel_g02273; Fsel_g02272	DIP-beta; CARPB	FBgn0259245; FBgn0052698	3.85e-166; 3.42e-168	Fsel_g02273: 42,241 bp downstream; Fsel_g02272: 133,189 bp upstream
Scaffold03	8688786	gene flux	intron_variant	Fsel_g02273	DIP-beta	FBgn0259245	3.85e-166	NA
Scaffold03	8689091	gene flux	intron_variant	Fsel_g02273	DIP-beta	FBgn0259245	3.85e-166	NA
Scaffold03	8813507	gene flux	intergenic_variant	Fsel_g02278; Fsel_g02277	NA; DIP-lambda	NA; FBgn0267428	no hit; 5.85e-119	Fsel_g02278: 10,431 bp downstream; Fsel_g02277: 21,396 bp upstream
Scaffold03	8837006	gene flux	intergenic_variant	Fsel_g02278; Fsel_g02279	NA; CG6178	NA; FBgn0039156	no hit; 9.9e-137	Fsel_g02278: 8,627 bp upstream; Fsel_g02279: 146,182 bp downstream
Scaffold03	8846998	gene flux	intergenic_variant	Fsel_g02278; Fsel_g02279	NA; CG6178	NA; FBgn0039156	no hit; 9.9e-137	Fsel_g02278: 18,619 bp upstream; Fsel_g02279: 136,190 bp downstream
Scaffold03	8847249	gene flux	intergenic_variant	Fsel_g02278; Fsel_g02279	NA; CG6178	NA; FBgn0039156	no hit; 9.9e-137	Fsel_g02278: 18,870 bp upstream; Fsel_g02279: 135,939 bp downstream
Scaffold03	8847392	gene flux	intergenic_variant	Fsel_g02278; Fsel_g02279	NA; CG6178	NA; FBgn0039156	no hit; 9.9e-137	Fsel_g02278: 19,013 bp upstream; Fsel_g02279: 135,796 bp downstream
Scaffold03	8847419	gene flux	intergenic_variant	Fsel_g02278; Fsel_g02279	NA; CG6178	NA; FBgn0039156	no hit; 9.9e-137	Fsel_g02278: 19,040 bp upstream; Fsel_g02279: 135,769 bp downstream
Scaffold03	8847420	gene flux	intergenic_variant	Fsel_g02278; Fsel_g02279	NA; CG6178	NA; FBgn0039156	no hit; 9.9e-137	Fsel_g02278: 19,041 bp upstream; Fsel_g02279: 135,768 bp downstream
Scaffold03	8869432	gene flux	intergenic_variant	Fsel_g02278; Fsel_g02279	NA; CG6178	NA; FBgn0039156	no hit; 9.9e-137	Fsel_g02278: 41,053 bp upstream; Fsel_g02279: 113,756 bp downstream
Scaffold03	8986219	gene flux	missense_variant	Fsel_g02279	CG6178	FBgn0039156	9.9e-137	NA
Scaffold03	9362350	gene flux	intergenic_variant	Fsel_g02325; Fsel_g02323	sano; RpS11	FBgn0034408; FBgn0033699	5.62e-83; 2.22e-73	Fsel_g02325: 15,946 bp downstream; Fsel_g02323: 113,024 bp upstream
Scaffold03	9399793	gene flux	intergenic_variant	Fsel_g02325; Fsel_g02326	sano; crp	FBgn0034408; FBgn0001994	5.62e-83; 1.03e-42	Fsel_g02325: 19,094 bp upstream; Fsel_g02326: 23,797 bp downstream
Scaffold03	9424455	gene flux	synonymous_variant	Fsel_g02326	crp	FBgn0001994	1.03e-42	NA
Scaffold03	9425339	gene flux	synonymous_variant	Fsel_g02326	crp	FBgn0001994	1.03e-42	NA
Scaffold03	9427676	gene flux	intron_variant	Fsel_g02326	crp	FBgn0001994	1.03e-42	NA
Scaffold03	9427680	gene flux	intron_variant	Fsel_g02326	crp	FBgn0001994	1.03e-42	NA
Scaffold03	9427682	gene flux	intron_variant	Fsel_g02326	crp	FBgn0001994	1.03e-42	NA
Scaffold03	9427934	gene flux	intron_variant	Fsel_g02326	crp	FBgn0001994	1.03e-42	NA
Scaffold03	9459251	gene flux	intron_variant	Fsel_g02326	crp	FBgn0001994	1.03e-42	NA
Scaffold03	9463944	gene flux	intron_variant	Fsel_g02326	crp	FBgn0001994	1.03e-42	NA
Scaffold03	9482542	gene flux	intron_variant	Fsel_g02326	crp	FBgn0001994	1.03e-42	NA
Scaffold03	9516994	gene flux	intron_variant	Fsel_g02326	crp	FBgn0001994	1.03e-42	NA
Scaffold03	9644100	gene flux	intergenic_variant	gFselCSP10; Fsel_g02332	NA; DIP-gamma	NA; FBgn0039617	no hit; 2.9e-90	gFselCSP10: 14,774 bp downstream; Fsel_g02332: 35,825 bp upstream
Scaffold03	9644846	gene flux	intergenic_variant	gFselCSP10; Fsel_g02332	NA; DIP-gamma	NA; FBgn0039617	no hit; 2.9e-90	gFselCSP10: 14,028 bp downstream; Fsel_g02332: 36,571 bp upstream
Scaffold03	9644886	gene flux	intergenic_variant	gFselCSP10; Fsel_g02332	NA; DIP-gamma	NA; FBgn0039617	no hit; 2.9e-90	gFselCSP10: 13,988 bp downstream; Fsel_g02332: 36,611 bp upstream
Scaffold03	9644963	gene flux	intergenic_variant	gFselCSP10; Fsel_g02332	NA; DIP-gamma	NA; FBgn0039617	no hit; 2.9e-90	gFselCSP10: 13,911 bp downstream; Fsel_g02332: 36,688 bp upstream
Scaffold03	9645043	gene flux	intergenic_variant	gFselCSP10; Fsel_g02332	NA; DIP-gamma	NA; FBgn0039617	no hit; 2.9e-90	gFselCSP10: 13,831 bp downstream; Fsel_g02332: 36,768 bp upstream
Scaffold03	9721424	gene flux	intron_variant	Fsel_g02339	side-VII	FBgn0037736	0	NA
Scaffold03	9724940	gene flux	intron_variant	Fsel_g02339	side-VII	FBgn0037736	0	NA
Scaffold03	9763099	gene flux	intron_variant	Fsel_g02339	side-VII	FBgn0037736	0	NA
Scaffold03	9763182	gene flux	intron_variant	Fsel_g02339	side-VII	FBgn0037736	0	NA
Scaffold03	9774267	gene flux	intron_variant	Fsel_g02339	side-VII	FBgn0037736	0	NA
Scaffold03	9774410	gene flux	intron_variant	Fsel_g02339	side-VII	FBgn0037736	0	NA
Scaffold03	9774424	gene flux	intron_variant	Fsel_g02339	side-VII	FBgn0037736	0	NA
Scaffold03	9803730	gene flux	intergenic_variant	Fsel_g02339; Fsel_g02340	side-VII; NA	FBgn0037736; NA	0; 2.28e-05	Fsel_g02339: 24,268 bp upstream; Fsel_g02340: 135,278 bp downstream
Scaffold03	9936320	gene flux	intergenic_variant	Fsel_g02340; Fsel_g02339	NA; side-VII	NA; FBgn0037736	2.28e-05; 0	Fsel_g02340: 2,688 bp downstream; Fsel_g02339: 156,858 bp upstream
Scaffold03	9959741	gene flux	intron_variant	Fsel_g02340	NA	NA	2.28e-05	NA
Scaffold03	9959742	gene flux	intron_variant	Fsel_g02340	NA	NA	2.28e-05	NA
Scaffold03	9959787	gene flux	intron_variant	Fsel_g02340	NA	NA	2.28e-05	NA
Scaffold03	9986261	gene flux	intron_variant	Fsel_g02341	chn	FBgn0015371	4.26e-64	NA
Scaffold03	9994331	gene flux	intergenic_variant	Fsel_g02341; Fsel_g02342	chn; Dhit	FBgn0015371; FBgn0028743	4.26e-64; 9.68e-71	Fsel_g02341: 3,928 bp upstream; Fsel_g02342: 7,368 bp downstream
Scaffold03	10052446	gene flux	intergenic_variant	Fsel_g02342; Fsel_g02343	Dhit; grh	FBgn0028743; FBgn0259211	9.68e-71; 0	Fsel_g02342: 45,121 bp upstream; Fsel_g02343: 81,619 bp downstream
Scaffold03	10056601	gene flux	intergenic_variant	Fsel_g02342; Fsel_g02343	Dhit; grh	FBgn0028743; FBgn0259211	9.68e-71; 0	Fsel_g02342: 49,276 bp upstream; Fsel_g02343: 77,464 bp downstream
Scaffold03	10056658	gene flux	intergenic_variant	Fsel_g02342; Fsel_g02343	Dhit; grh	FBgn0028743; FBgn0259211	9.68e-71; 0	Fsel_g02342: 49,333 bp upstream; Fsel_g02343: 77,407 bp downstream
Scaffold03	10056664	gene flux	intergenic_variant	Fsel_g02342; Fsel_g02343	Dhit; grh	FBgn0028743; FBgn0259211	9.68e-71; 0	Fsel_g02342: 49,339 bp upstream; Fsel_g02343: 77,401 bp downstream
Scaffold03	10087774	gene flux	intergenic_variant	Fsel_g02343; Fsel_g02342	grh; Dhit	FBgn0259211; FBgn0028743	0; 9.68e-71	Fsel_g02343: 46,291 bp downstream; Fsel_g02342: 80,449 bp upstream
Scaffold03	10198317	gene flux	intergenic_variant	Fsel_g02349; Fsel_g02350	RpS16; CG16779	FBgn0034743; FBgn0037698	1.65e-94; 4.4e-51	Fsel_g02349: 7,044 bp upstream; Fsel_g02350: 12,336 bp downstream
Scaffold03	10215866	gene flux	missense_variant	Fsel_g02350	CG16779	FBgn0037698	4.4e-51	NA
Scaffold03	10302306	gene flux	intron_variant	Fsel_g02350	CG16779	FBgn0037698	4.4e-51	NA
Scaffold03	10314585	gene flux	intron_variant	Fsel_g02350	CG16779	FBgn0037698	4.4e-51	NA
Scaffold03	10319960	gene flux	intron_variant	Fsel_g02350	CG16779	FBgn0037698	4.4e-51	NA
Scaffold03	10342666	gene flux	intron_variant	Fsel_g02350	CG16779	FBgn0037698	4.4e-51	NA
Scaffold03	10356396	gene flux	intron_variant	Fsel_g02350	CG16779	FBgn0037698	4.4e-51	NA
Scaffold03	10420300	gene flux	intron_variant	Fsel_g02350	CG16779	FBgn0037698	4.4e-51	NA
Scaffold03	10421580	gene flux	intron_variant	Fsel_g02350	CG16779	FBgn0037698	4.4e-51	NA
Scaffold03	10486822	gene flux	intron_variant	Fsel_g02350	CG16779	FBgn0037698	4.4e-51	NA
Scaffold03	10529595	gene flux	intergenic_variant	Fsel_g02353; Fsel_g02350	NA; CG16779	NA; FBgn0037698	2.2; 4.4e-51	Fsel_g02353: 13,641 bp downstream; Fsel_g02350: 34,704 bp upstream
Scaffold03	10552399	gene flux	intergenic_variant	Fsel_g02353; Fsel_g02354	NA; atl	NA; FBgn0039213	2.2; 0	Fsel_g02353: 7,902 bp upstream; Fsel_g02354: 22,701 bp downstream
Scaffold03	10557448	gene flux	intergenic_variant	Fsel_g02353; Fsel_g02354	NA; atl	NA; FBgn0039213	2.2; 0	Fsel_g02353: 12,951 bp upstream; Fsel_g02354: 17,652 bp downstream
Scaffold03	10568856	gene flux	intergenic_variant	Fsel_g02354; Fsel_g02353	atl; NA	FBgn0039213; NA	0; 2.2	Fsel_g02354: 6,244 bp downstream; Fsel_g02353: 24,359 bp upstream
Scaffold03	10568931	gene flux	intergenic_variant	Fsel_g02354; Fsel_g02353	atl; NA	FBgn0039213; NA	0; 2.2	Fsel_g02354: 6,169 bp downstream; Fsel_g02353: 24,434 bp upstream
Scaffold03	10568935	gene flux	intergenic_variant	Fsel_g02354; Fsel_g02353	atl; NA	FBgn0039213; NA	0; 2.2	Fsel_g02354: 6,165 bp downstream; Fsel_g02353: 24,438 bp upstream
Scaffold03	10621898	gene flux	intron_variant	Fsel_g02359	aPKC	FBgn0261854	0	NA
Scaffold03	10669788	gene flux	intron_variant	Fsel_g02366	mav	FBgn0039914	7e-47	NA
Scaffold03	10692070	gene flux	intron_variant	Fsel_g02366	mav	FBgn0039914	7e-47	NA
Scaffold03	10940454	gene flux	intron_variant	Fsel_g02383	rhea	FBgn0260442	1.3e-131	NA
Scaffold03	11107511	gene flux	intron_variant	Fsel_g02403	CG6424	FBgn0028494	6.18e-38	NA
Scaffold03	11286172	gene flux	intergenic_variant	Fsel_g02422; Fsel_g02423	NA; NA	NA; NA	0.96; no hit	Fsel_g02422: 17,495 bp upstream; Fsel_g02423: 141,242 bp downstream
Scaffold03	11286181	gene flux	intergenic_variant	Fsel_g02422; Fsel_g02423	NA; NA	NA; NA	0.96; no hit	Fsel_g02422: 17,504 bp upstream; Fsel_g02423: 141,233 bp downstream
Scaffold03	11286932	gene flux	intergenic_variant	Fsel_g02422; Fsel_g02423	NA; NA	NA; NA	0.96; no hit	Fsel_g02422: 18,255 bp upstream; Fsel_g02423: 140,482 bp downstream
Scaffold03	11288103	gene flux	intergenic_variant	Fsel_g02422; Fsel_g02423	NA; NA	NA; NA	0.96; no hit	Fsel_g02422: 19,426 bp upstream; Fsel_g02423: 139,311 bp downstream
Scaffold03	11337372	gene flux	intergenic_variant	Fsel_g02422; Fsel_g02423	NA; NA	NA; NA	0.96; no hit	Fsel_g02422: 68,695 bp upstream; Fsel_g02423: 90,042 bp downstream
Scaffold03	11337390	gene flux	intergenic_variant	Fsel_g02422; Fsel_g02423	NA; NA	NA; NA	0.96; no hit	Fsel_g02422: 68,713 bp upstream; Fsel_g02423: 90,024 bp downstream
Scaffold03	11337416	gene flux	intergenic_variant	Fsel_g02422; Fsel_g02423	NA; NA	NA; NA	0.96; no hit	Fsel_g02422: 68,739 bp upstream; Fsel_g02423: 89,998 bp downstream
Scaffold03	11338000	gene flux	intergenic_variant	Fsel_g02422; Fsel_g02423	NA; NA	NA; NA	0.96; no hit	Fsel_g02422: 69,323 bp upstream; Fsel_g02423: 89,414 bp downstream
Scaffold03	11393788	gene flux	intergenic_variant	Fsel_g02423; Fsel_g02422	NA; NA	NA; NA	no hit; 0.96	Fsel_g02423: 33,626 bp downstream; Fsel_g02422: 125,111 bp upstream
Scaffold03	11417151	gene flux	intergenic_variant	Fsel_g02423; Fsel_g02422	NA; NA	NA; NA	no hit; 0.96	Fsel_g02423: 10,263 bp downstream; Fsel_g02422: 148,474 bp upstream
Scaffold03	11417262	gene flux	intergenic_variant	Fsel_g02423; Fsel_g02422	NA; NA	NA; NA	no hit; 0.96	Fsel_g02423: 10,152 bp downstream; Fsel_g02422: 148,585 bp upstream
Scaffold03	11459333	gene flux	intergenic_variant	Fsel_g02423; Fsel_g02424	NA; vvl	NA; FBgn0086680	no hit; 1.76e-137	Fsel_g02423: 25,459 bp upstream; Fsel_g02424: 126,064 bp downstream
Scaffold03	11576612	gene flux	intergenic_variant	Fsel_g02424; Fsel_g02423	vvl; NA	FBgn0086680; NA	1.76e-137; no hit	Fsel_g02424: 8,785 bp downstream; Fsel_g02423: 142,738 bp upstream
Scaffold03	11690261	gene flux	synonymous_variant	Fsel_g02430	Erk7	FBgn0052703	5.41e-139	NA
Scaffold03	11692268	gene flux	intron_variant	Fsel_g02430	Erk7	FBgn0052703	5.41e-139	NA
Scaffold03	11714180	gene flux	intergenic_variant	Fsel_g02432; Fsel_g02433	CG3534; Dad	FBgn0038463; FBgn0020493	1.47e-122; 5.26e-50	Fsel_g02432: 7,130 bp upstream; Fsel_g02433: 10,676 bp downstream
Scaffold03	11714206	gene flux	intergenic_variant	Fsel_g02432; Fsel_g02433	CG3534; Dad	FBgn0038463; FBgn0020493	1.47e-122; 5.26e-50	Fsel_g02432: 7,156 bp upstream; Fsel_g02433: 10,650 bp downstream
Scaffold03	11714207	gene flux	intergenic_variant	Fsel_g02432; Fsel_g02433	CG3534; Dad	FBgn0038463; FBgn0020493	1.47e-122; 5.26e-50	Fsel_g02432: 7,157 bp upstream; Fsel_g02433: 10,649 bp downstream
Scaffold03	11725018	de novo	missense_variant	Fsel_g02433	Dad	FBgn0020493	5.26e-50	NA
Scaffold03	11861868	gene flux	intergenic_variant	Fsel_g02454; Fsel_g02453	ko; resilin	FBgn0020294; FBgn0034157	1.84e-52; 8.13e-24	Fsel_g02454: 15,276 bp downstream; Fsel_g02453: 24,908 bp upstream
Scaffold03	11902837	gene flux	intron_variant	Fsel_g02454	ko	FBgn0020294	1.84e-52	NA
Scaffold03	11902851	gene flux	intron_variant	Fsel_g02454	ko	FBgn0020294	1.84e-52	NA
Scaffold03	11911869	gene flux	intergenic_variant	Fsel_g02454; Fsel_g02455	ko; SA1	FBgn0020294; FBgn0020616	1.84e-52; 0	Fsel_g02454: 1,456 bp upstream; Fsel_g02455: 1,582 bp downstream
Scaffold03	11952038	gene flux	intergenic_variant	Fsel_g02461; Fsel_g02462	jhamt; NA	FBgn0028841; NA	6.55e-38; 5.8	Fsel_g02461: 1,288 bp upstream; Fsel_g02462: 52,328 bp downstream
Scaffold03	11952159	gene flux	intergenic_variant	Fsel_g02461; Fsel_g02462	jhamt; NA	FBgn0028841; NA	6.55e-38; 5.8	Fsel_g02461: 1,409 bp upstream; Fsel_g02462: 52,207 bp downstream
Scaffold03	11952299	gene flux	intergenic_variant	Fsel_g02461; Fsel_g02462	jhamt; NA	FBgn0028841; NA	6.55e-38; 5.8	Fsel_g02461: 1,549 bp upstream; Fsel_g02462: 52,067 bp downstream
Scaffold03	12420625	de novo	missense_variant	Fsel_g02489	NA	NA	8.4	NA
Scaffold03	12557233	gene flux	intergenic_variant	Fsel_g02492; Fsel_g02493	cac; G9a	FBgn0263111; FBgn0040372	0; 9.35e-147	Fsel_g02492: 49,271 bp upstream; Fsel_g02493: 52,325 bp downstream
Scaffold03	12560896	gene flux	intergenic_variant	Fsel_g02493; Fsel_g02492	G9a; cac	FBgn0040372; FBgn0263111	9.35e-147; 0	Fsel_g02493: 48,662 bp downstream; Fsel_g02492: 52,934 bp upstream
Scaffold03	12575387	gene flux	intergenic_variant	Fsel_g02493; Fsel_g02492	G9a; cac	FBgn0040372; FBgn0263111	9.35e-147; 0	Fsel_g02493: 34,171 bp downstream; Fsel_g02492: 67,425 bp upstream
Scaffold03	12578091	gene flux	intergenic_variant	Fsel_g02493; Fsel_g02492	G9a; cac	FBgn0040372; FBgn0263111	9.35e-147; 0	Fsel_g02493: 31,467 bp downstream; Fsel_g02492: 70,129 bp upstream
Scaffold03	12607690	gene flux	intergenic_variant	Fsel_g02493; Fsel_g02492	G9a; cac	FBgn0040372; FBgn0263111	9.35e-147; 0	Fsel_g02493: 1,868 bp downstream; Fsel_g02492: 99,728 bp upstream
Scaffold03	12614894	de novo	missense_variant	Fsel_g02493	G9a	FBgn0040372	9.35e-147	NA
Scaffold03	12671914	gene flux	intron_variant	Fsel_g02501	SdhA	FBgn0261439	0	NA
Scaffold03	12674734	gene flux	intron_variant	Fsel_g02501	SdhA	FBgn0261439	0	NA
Scaffold03	12681428	gene flux	intergenic_variant	Fsel_g02503; Fsel_g02501	Pino; SdhA	FBgn0016926; FBgn0261439	2.09e-37; 0	Fsel_g02503: 737 bp downstream; Fsel_g02501: 5,252 bp upstream
Scaffold03	12682538	gene flux	intron_variant	Fsel_g02503	Pino	FBgn0016926	2.09e-37	NA
Scaffold03	12682584	gene flux	intron_variant	Fsel_g02503	Pino	FBgn0016926	2.09e-37	NA
Scaffold03	12691569	gene flux	intron_variant	Fsel_g02503	Pino	FBgn0016926	2.09e-37	NA
Scaffold03	12704893	gene flux	intron_variant	Fsel_g02503	Pino	FBgn0016926	2.09e-37	NA
Scaffold03	12758167	gene flux	intergenic_variant	Fsel_g02511; Fsel_g02512	Oseg6; MSBP	FBgn0034452; FBgn0030703	0; 1.85e-69	Fsel_g02511: 573 bp upstream; Fsel_g02512: 1,690 bp downstream
