## Supplemental Tables for "Gene flux drives functional changes in an ancient supergene in *Formica lemani*": Table S3 (Tiers).xlsx

### Sheet: Table1
Tier	Gene name	F. selysi gene	D. melanogaster ortholog	FlyBase ID	Intragenic gene flux CMoVs	De novo CMoVs	Intergenic gene flux flux CMoVs
1	ko	Fsel_g02454	ko	FBgn0020294	2 (2 intronic)	NA	2 CMoVs; 1,456 bp upstream; 15,276 bp downstream
1	G9a	Fsel_g02493	G9a	FBgn0040372	NA	1 (1 missense)	5 CMoVs; 1,868 bp, 31,467 bp, 34,171 bp, 48,662 bp, 52,325 bp downstream
2	sev	Fsel_g01848	sev	FBgn0003366	5 (4 missense, 1 intronic)	NA	NA
2	Fsel_g02227	Fsel_g02227	NA	NA	1 (1 missense)	NA	NA
2	CG15865	Fsel_g02249	CG15865	FBgn0015336	1 (1 missense)	NA	NA
2	CG6178	Fsel_g02279	CG6178	FBgn0039156	1 (1 missense)	NA	7 CMoVs; 113,756 bp, 135,768 bp, 135,769 bp, 135,796 bp, 135,939 bp, 136,190 bp, 146,182 bp downstream
2	CG16779	Fsel_g02350	CG16779	FBgn0037698	9 (1 missense, 8 intronic)	NA	2 CMoVs; 34,704 bp upstream; 12,336 bp downstream
3	Fsel_g01948	Fsel_g01948	NA	NA	NA	1 (1 missense)	2 CMoVs; 557 bp, 819 bp downstream
3	LamC	Fsel_g02191	LamC	FBgn0010397	NA	3 (3 missense)	NA
3	Fsel_g02264	Fsel_g02264	NA	NA	NA	1 (1 missense)	3 CMoVs; 25,816 bp, 53,006 bp, 67,594 bp downstream
3	sol	Fsel_g02268	sol	FBgn0003464	NA	1 (1 missense)	4 CMoVs; 7,114 bp, 8,773 bp, 9,627 bp, 9,679 bp upstream
3	Dad	Fsel_g02433	Dad	FBgn0020493	NA	1 (1 missense)	3 CMoVs; 10,649 bp, 10,650 bp, 10,676 bp downstream
3	Fsel_g02489	Fsel_g02489	NA	NA	NA	1 (1 missense)	NA
4	loh	Fsel_g01833	loh	FBgn0032252	1 (1 intronic)	NA	NA
4	Pi3K21B	Fsel_g01836	Pi3K21B	FBgn0020622	5 (1 synonymous, 4 intronic)	NA	NA
4	CG12964	Fsel_g01856	CG12964	FBgn0034022	1 (1 intronic)	NA	NA
4	sm	Fsel_g01858	sm	FBgn0003435	6 (6 intronic)	NA	NA
4	CG1213	Fsel_g01889	CG1213	FBgn0037387	2 (2 intronic)	NA	1 CMoV; 5,860 bp downstream
4	REPTOR	Fsel_g01959	REPTOR	FBgn0039209	1 (1 synonymous)	NA	NA
4	fry	Fsel_g02012	fry	FBgn0016081	1 (1 intronic)	NA	NA
4	Fsel_g02056	Fsel_g02056	NA	NA	2 (2 intronic)	NA	NA
4	CG7099	Fsel_g02126	CG7099	FBgn0032517	1 (1 intronic)	NA	NA
4	Fsel_g02236	Fsel_g02236	NA	NA	31 (31 intronic)	NA	7 CMoVs; 1,278 bp, 1,281 bp, 1,289 bp, 1,299 bp, 1,518 bp, 1,640 bp, 2,505 bp upstream
4	CG31612	Fsel_g02237	CG31612	FBgn0051612	4 (4 intronic)	NA	7 CMoVs; 2,476 bp, 3,341 bp, 3,463 bp, 3,682 bp, 3,692 bp, 3,700 bp, 3,703 bp downstream
4	DIP-beta	Fsel_g02273	DIP-beta	FBgn0259245	2 (2 intronic)	NA	8 CMoVs; 42,241 bp, 42,270 bp, 48,139 bp, 49,406 bp, 60,429 bp, 97,838 bp, 107,400 bp, 172,107 bp downstream
4	crp	Fsel_g02326	crp	FBgn0001994	10 (2 synonymous, 8 intronic)	NA	1 CMoV; 23,797 bp downstream
4	side-VII	Fsel_g02339	side-VII	FBgn0037736	7 (7 intronic)	NA	2 CMoVs; 24,268 bp, 156,858 bp upstream
4	Fsel_g02340	Fsel_g02340	NA	NA	3 (3 intronic)	NA	2 CMoVs; 2,688 bp, 135,278 bp downstream
4	chn	Fsel_g02341	chn	FBgn0015371	1 (1 intronic)	NA	1 CMoV; 3,928 bp upstream
4	aPKC	Fsel_g02359	aPKC	FBgn0261854	1 (1 intronic)	NA	NA
4	mav	Fsel_g02366	mav	FBgn0039914	2 (2 intronic)	NA	NA
4	rhea	Fsel_g02383	rhea	FBgn0260442	1 (1 intronic)	NA	NA
4	CG6424	Fsel_g02403	CG6424	FBgn0028494	1 (1 intronic)	NA	NA
4	Erk7	Fsel_g02430	Erk7	FBgn0052703	2 (1 synonymous, 1 intronic)	NA	NA
4	SdhA	Fsel_g02501	SdhA	FBgn0261439	2 (2 intronic)	NA	1 CMoV; 5,252 bp upstream
4	Pino	Fsel_g02503	Pino	FBgn0016926	4 (4 intronic)	NA	1 CMoV; 737 bp downstream
5	nebu	Fsel_g01888	nebu	FBgn0036316	NA	NA	1 CMoV; 5,079 bp upstream
5	Jhbp12	Fsel_g01947	Jhbp12	FBgn0039203	NA	NA	2 CMoVs; 7,016 bp, 7,278 bp upstream
5	LamC	Fsel_g01964	LamC	FBgn0010397	NA	NA	1 CMoV; 2,536 bp upstream
5	Edem2	Fsel_g01965	Edem2	FBgn0032480	NA	NA	1 CMoV; 252 bp downstream
5	slou	Fsel_g01969	slou	FBgn0002941	NA	NA	1 CMoV; 14,289 bp upstream
5	mRpL2	Fsel_g01970	mRpL2	FBgn0036135	NA	NA	1 CMoV; 13,076 bp downstream
5	Octalpha2R	Fsel_g02001	Octalpha2R	FBgn0038653	NA	NA	1 CMoV; 41,945 bp upstream
5	Fsel_g02002	Fsel_g02002	NA	NA	NA	NA	1 CMoV; 19,752 bp downstream
5	Fsel_g02104	Fsel_g02104	NA	NA	NA	NA	1 CMoV; 5,342 bp upstream
5	Fsel_g02105	Fsel_g02105	NA	NA	NA	NA	1 CMoV; 8,136 bp downstream
5	Sf3b2	Fsel_g02111	Sf3b2	FBgn0031493	NA	NA	2 CMoVs; 8,720 bp, 8,823 bp upstream
5	wwk	Fsel_g02112	wwk	FBgn0028879	NA	NA	2 CMoVs; 2,003 bp, 2,106 bp downstream
5	phtm	Fsel_g02223	phtm	FBgn0004959	NA	NA	1 CMoV; 19,377 bp upstream
5	CG6696	Fsel_g02224	CG6696	FBgn0030947	NA	NA	1 CMoV; 5,883 bp downstream
5	Fsel_g02228	Fsel_g02228	NA	NA	NA	NA	5 CMoVs; 24,471 bp, 33,250 bp, 36,349 bp, 36,389 bp, 52,924 bp upstream
5	Fsel_g02229	Fsel_g02229	NA	NA	NA	NA	5 CMoVs; 22,504 bp, 39,039 bp, 39,079 bp, 42,178 bp, 50,957 bp downstream
5	Fsel_g02231	Fsel_g02231	NA	NA	NA	NA	1 CMoV; 4,020 bp upstream
5	Fsel_g02232	Fsel_g02232	NA	NA	NA	NA	2 CMoVs; 43 bp upstream; 25,879 bp downstream
5	Fsel_g02233	Fsel_g02233	NA	NA	NA	NA	1 CMoV; 712 bp downstream
5	tio	Fsel_g02234	tio	FBgn0028979	NA	NA	1 CMoV; 5,158 bp upstream
5	Fsel_g02235	Fsel_g02235	NA	NA	NA	NA	1 CMoV; 114,983 bp downstream
5	inaE	Fsel_g02263	inaE	FBgn0261244	NA	NA	3 CMoVs; 33,160 bp, 47,748 bp, 74,938 bp upstream
5	CG14805	Fsel_g02269	CG14805	FBgn0023514	NA	NA	4 CMoVs; 39,021 bp, 39,073 bp, 39,927 bp, 41,586 bp downstream
5	CARPB	Fsel_g02272	CARPB	FBgn0052698	NA	NA	8 CMoVs; 3,323 bp, 68,030 bp, 77,592 bp, 115,001 bp, 126,024 bp, 127,291 bp, 133,160 bp, 133,189 bp upstream
5	DIP-lambda	Fsel_g02277	DIP-lambda	FBgn0267428	NA	NA	1 CMoV; 21,396 bp upstream
5	Fsel_g02278	Fsel_g02278	NA	NA	NA	NA	8 CMoVs; 8,627 bp, 18,619 bp, 18,870 bp, 19,013 bp, 19,040 bp, 19,041 bp, 41,053 bp upstream; 10,431 bp downstream
5	RpS11	Fsel_g02323	RpS11	FBgn0033699	NA	NA	1 CMoV; 113,024 bp upstream
5	sano	Fsel_g02325	sano	FBgn0034408	NA	NA	2 CMoVs; 19,094 bp upstream; 15,946 bp downstream
5	DIP-gamma	Fsel_g02332	DIP-gamma	FBgn0039617	NA	NA	5 CMoVs; 35,825 bp, 36,571 bp, 36,611 bp, 36,688 bp, 36,768 bp upstream
5	Dhit	Fsel_g02342	Dhit	FBgn0028743	NA	NA	6 CMoVs; 45,121 bp, 49,276 bp, 49,333 bp, 49,339 bp, 80,449 bp upstream; 7,368 bp downstream
5	grh	Fsel_g02343	grh	FBgn0259211	NA	NA	5 CMoVs; 46,291 bp, 77,401 bp, 77,407 bp, 77,464 bp, 81,619 bp downstream
5	RpS16	Fsel_g02349	RpS16	FBgn0034743	NA	NA	1 CMoV; 7,044 bp upstream
5	Fsel_g02353	Fsel_g02353	NA	NA	NA	NA	6 CMoVs; 7,902 bp, 12,951 bp, 24,359 bp, 24,434 bp, 24,438 bp upstream; 13,641 bp downstream
5	atl	Fsel_g02354	atl	FBgn0039213	NA	NA	5 CMoVs; 6,165 bp, 6,169 bp, 6,244 bp, 17,652 bp, 22,701 bp downstream
5	Fsel_g02422	Fsel_g02422	NA	NA	NA	NA	11 CMoVs; 17,495 bp, 17,504 bp, 18,255 bp, 19,426 bp, 68,695 bp, 68,713 bp, 68,739 bp, 69,323 bp, 125,111 bp, 148,474 bp, 148,585 bp upstream
5	Fsel_g02423	Fsel_g02423	NA	NA	NA	NA	13 CMoVs; 25,459 bp, 142,738 bp upstream; 10,152 bp, 10,263 bp, 33,626 bp, 89,414 bp, 89,998 bp, 90,024 bp, 90,042 bp, 139,311 bp, 140,482 bp, 141,233 bp, 141,242 bp downstream
5	vvl	Fsel_g02424	vvl	FBgn0086680	NA	NA	2 CMoVs; 8,785 bp, 126,064 bp downstream
5	CG3534	Fsel_g02432	CG3534	FBgn0038463	NA	NA	3 CMoVs; 7,130 bp, 7,156 bp, 7,157 bp upstream
5	resilin	Fsel_g02453	resilin	FBgn0034157	NA	NA	1 CMoV; 24,908 bp upstream
5	SA1	Fsel_g02455	SA1	FBgn0020616	NA	NA	1 CMoV; 1,582 bp downstream
5	jhamt	Fsel_g02461	jhamt	FBgn0028841	NA	NA	3 CMoVs; 1,288 bp, 1,409 bp, 1,549 bp upstream
5	Fsel_g02462	Fsel_g02462	NA	NA	NA	NA	3 CMoVs; 52,067 bp, 52,207 bp, 52,328 bp downstream
5	cac	Fsel_g02492	cac	FBgn0263111	NA	NA	5 CMoVs; 49,271 bp, 52,934 bp, 67,425 bp, 70,129 bp, 99,728 bp upstream
5	Oseg6	Fsel_g02511	Oseg6	FBgn0034452	NA	NA	1 CMoV; 573 bp upstream
5	MSBP	Fsel_g02512	MSBP	FBgn0030703	NA	NA	1 CMoV; 1,690 bp downstream
5	gFselCSP10	gFselCSP10	NA	NA	NA	NA	5 CMoVs; 13,831 bp, 13,911 bp, 13,988 bp, 14,028 bp, 14,774 bp downstream
