## Supplemental Tables for "Gene flux drives functional changes in an ancient supergene in *Formica lemani*": Table S4 (Go Enrichment).xlsx

### Sheet: Sheet1
GO term	Biological Process	Term sharing	CMoV gene count	CMoV fold enrichment	CMoV FDR	Whole supergene genes count	Whole supergene fold enrichment	Whole supergene FDR
GO:0048856	anatomical structure development	Shared	26	2.37081	0.0103973	122	1.81312	1.28441e-08
GO:0048731	system development	Shared	19	3.23932	0.00807376	79	2.19519	2.98314e-08
GO:0007275	multicellular organism development	Shared	24	2.66956	0.0145164	105	1.90354	3.25823e-08
GO:0032502	developmental process	Shared	26	2.23755	0.0279609	124	1.73926	6.39838e-08
GO:0032501	multicellular organismal process	Shared	28	2.09423	0.0333686	125	1.52377	0.000133505
GO:0007399	nervous system development	Shared	16	3.61783	0.0106474	55	2.02691	0.000224252
GO:0090066	regulation of anatomical structure size	Shared	7	7.41982	0.0417018	20	3.45516	0.000618053
GO:0022008	neurogenesis	Shared	13	3.55345	0.0459195	42	1.87111	0.0190718
GO:0007517	muscle organ development	WGS CMoV only	4	17.6796	0.0445984	NA	NA	NA
GO:0031344	regulation of cell projection organization	WGS CMoV only	6	8.51834	0.0457685	NA	NA	NA
GO:0050773	regulation of dendrite development	WGS CMoV only	4	18.3729	0.0459642	NA	NA	NA
GO:0120035	regulation of plasma membrane bounded cell projection organization	WGS CMoV only	6	8.72997	0.0488065	NA	NA	NA
GO:0009987	cellular process	Whole supergene only	NA	NA	NA	279	1.29888	4.96255e-09
GO:0048869	cellular developmental process	Whole supergene only	NA	NA	NA	82	1.94818	1.92828e-06
GO:0030154	cell differentiation	Whole supergene only	NA	NA	NA	82	1.95061	2.17857e-06
GO:0008150	biological_process	Whole supergene only	NA	NA	NA	335	1.1254	1.3823e-05
GO:0071840	cellular component organization or biogenesis	Whole supergene only	NA	NA	NA	122	1.55523	6.46978e-05
GO:0065007	biological regulation	Whole supergene only	NA	NA	NA	161	1.4092	0.000124808
GO:0048468	cell development	Whole supergene only	NA	NA	NA	66	1.91333	0.000132159
GO:0009653	anatomical structure morphogenesis	Whole supergene only	NA	NA	NA	71	1.81807	0.000223585
GO:0061061	muscle structure development	Whole supergene only	NA	NA	NA	20	3.65355	0.000271683
GO:0010556	regulation of macromolecule biosynthetic process	Whole supergene only	NA	NA	NA	77	1.68858	0.00105346
GO:0065008	regulation of biological quality	Whole supergene only	NA	NA	NA	49	2.003	0.00112351
GO:0016043	cellular component organization	Whole supergene only	NA	NA	NA	111	1.49962	0.00117547
GO:0009889	regulation of biosynthetic process	Whole supergene only	NA	NA	NA	78	1.67775	0.001176
GO:0010468	regulation of gene expression	Whole supergene only	NA	NA	NA	76	1.68017	0.00120729
GO:0044085	cellular component biogenesis	Whole supergene only	NA	NA	NA	65	1.75259	0.00186727
GO:0019222	regulation of metabolic process	Whole supergene only	NA	NA	NA	87	1.58323	0.00209266
GO:0060255	regulation of macromolecule metabolic process	Whole supergene only	NA	NA	NA	82	1.61461	0.00217899
GO:0048513	animal organ development	Whole supergene only	NA	NA	NA	55	1.82598	0.00308544
GO:0009892	negative regulation of metabolic process	Whole supergene only	NA	NA	NA	43	1.9756	0.00434611
GO:0007292	female gamete generation	Whole supergene only	NA	NA	NA	33	2.15372	0.00785666
GO:0050794	regulation of cellular process	Whole supergene only	NA	NA	NA	138	1.35097	0.00981154
GO:0048477	oogenesis	Whole supergene only	NA	NA	NA	31	2.20403	0.00991485
GO:0050789	regulation of biological process	Whole supergene only	NA	NA	NA	143	1.32549	0.0162881
GO:0010558	negative regulation of macromolecule biosynthetic process	Whole supergene only	NA	NA	NA	37	1.99245	0.0185174
GO:0009890	negative regulation of biosynthetic process	Whole supergene only	NA	NA	NA	37	1.96747	0.0192965
GO:0048699	generation of neurons	Whole supergene only	NA	NA	NA	40	1.89008	0.0193327
GO:0010605	negative regulation of macromolecule metabolic process	Whole supergene only	NA	NA	NA	39	1.90653	0.0218799
GO:0022607	cellular component assembly	Whole supergene only	NA	NA	NA	54	1.67754	0.0289161
GO:0006357	regulation of transcription by RNA polymerase II	Whole supergene only	NA	NA	NA	43	1.79816	0.0293928
GO:0009790	embryo development	Whole supergene only	NA	NA	NA	28	2.13806	0.029398
GO:0007424	open tracheal system development	Whole supergene only	NA	NA	NA	18	2.62302	0.0340998
GO:0008152	metabolic process	Whole supergene only	NA	NA	NA	143	1.29653	0.0343709
GO:0034330	cell junction organization	Whole supergene only	NA	NA	NA	18	2.61305	0.0348743
GO:0009791	post-embryonic development	Whole supergene only	NA	NA	NA	32	2.00945	0.0351529
GO:0022412	cellular process involved in reproduction in multicellular organism	Whole supergene only	NA	NA	NA	37	1.87852	0.0360448
GO:0030239	myofibril assembly	Whole supergene only	NA	NA	NA	7	5.56785	0.0369218
GO:0048519	negative regulation of biological process	Whole supergene only	NA	NA	NA	63	1.56902	0.0377726
GO:0048523	negative regulation of cellular process	Whole supergene only	NA	NA	NA	61	1.58648	0.038163
GO:0042692	muscle cell differentiation	Whole supergene only	NA	NA	NA	11	3.58953	0.0385135
GO:0070192	chromosome organization involved in meiotic cell cycle	Whole supergene only	NA	NA	NA	7	5.34514	0.0406622
GO:0051146	striated muscle cell differentiation	Whole supergene only	NA	NA	NA	9	4.13995	0.0413366
GO:0006355	regulation of DNA-templated transcription	Whole supergene only	NA	NA	NA	50	1.67748	0.0413733
GO:0035215	genital disc development	Whole supergene only	NA	NA	NA	7	5.34514	0.0414442
GO:0060541	respiratory system development	Whole supergene only	NA	NA	NA	18	2.53591	0.0421366
GO:2001141	regulation of RNA biosynthetic process	Whole supergene only	NA	NA	NA	50	1.67748	0.0422007
GO:0007130	synaptonemal complex assembly	Whole supergene only	NA	NA	NA	3	19.0898	0.0435842
GO:0055002	striated muscle cell development	Whole supergene only	NA	NA	NA	7	5.24033	0.0436177
