## Supplemental Tables for "Gene flux drives functional changes in an ancient supergene in *Formica lemani*": Table S6 (Head Width Mean).xlsx

### Sheet: Table1
Caste	Chromosome	Comparison	Emmean 1 ± SE (mm)	Emmean 2 ± SE (mm)	Difference ± SE (mm)	df	t ratio	P value
Worker	chromosome 9	9a9a - 9a9r	1.21 ± 0.0157	1.17 ± 0.0229	0.0423 ± 0.0265	93.2	1.598	0.2515
Worker	chromosome 9	9a9a - 9r9r	1.21 ± 0.0157	1.12 ± 0.0364	0.0827 ± 0.0391	139.4	2.117	0.0901
Worker	chromosome 9	9a9r - 9r9r	1.17 ± 0.0229	1.12 ± 0.0364	0.0404 ± 0.0376	155.6	1.073	0.532
Male	chromosome 9	9a - 9a9r	1.66 ± 0.0134	1.5 ± 0.0543	0.167 ± 0.0559	28.9	2.985	0.0153
Male	chromosome 9	9a - 9r9r	1.66 ± 0.0134	1.52 ± 0.0203	0.1407 ± 0.0243	29.1	5.787	<0.0001
Male	chromosome 9	9a9r - 9r	1.5 ± 0.0543	1.52 ± 0.0203	-0.0263 ± 0.058	29.3	-0.453	0.8935
Gyne/queen	chromosome 9	9a - 9a9r	1.73 ± 0.0308	1.57 ± 0.0365	0.1641 ± 0.0477	18.4	3.437	0.0077
Gyne/queen	chromosome 9	9a9a - 9r9r	1.73 ± 0.0308	1.48 ± 0.0419	0.2496 ± 0.052	26.4	4.803	0.0002
Gyne/queen	chromosome 9	9a9r - 9r9r	1.57 ± 0.0365	1.48 ± 0.0419	0.0855 ± 0.0267	52.9	3.197	0.0065
Worker	chromosome 3	M1M1 - M1M2	1.19 ± 0.0252	1.12 ± 0.0473	0.06977 ± 0.0499	163.9	1.399	0.926
Worker	chromosome 3	M1M1 - M1P1	1.19 ± 0.0252	1.22 ± 0.0189	-0.03475 ± 0.0264	166.8	-1.314	0.9492
Worker	chromosome 3	M1M1 - M1P2	1.19 ± 0.0252	1.14 ± 0.0367	0.04901 ± 0.0433	170.8	1.131	0.9808
Worker	chromosome 3	M1M1 - M2M2	1.19 ± 0.0252	1.42 ± 0.0782	-0.23091 ± 0.0822	40.8	-2.81	0.1672
Worker	chromosome 3	M1M1 - M2P1	1.19 ± 0.0252	1.2 ± 0.0515	-0.01136 ± 0.0564	165.5	-0.201	1
Worker	chromosome 3	M1M1 - M2P2	1.19 ± 0.0252	1.05 ± 0.0843	0.13702 ± 0.0878	170.8	1.56	0.8652
Worker	chromosome 3	M1M1 - P1P1	1.19 ± 0.0252	1.13 ± 0.0416	0.0548 ± 0.0477	170.9	1.149	0.9787
Worker	chromosome 3	M1M1 - P1P2	1.19 ± 0.0252	1.17 ± 0.0259	0.01218 ± 0.0352	149.3	0.346	1
Worker	chromosome 3	M1M1 - P2P2	1.19 ± 0.0252	1.14 ± 0.0397	0.04639 ± 0.0467	152.1	0.994	0.9922
Worker	chromosome 3	M1M2 - M1P1	1.12 ± 0.0473	1.22 ± 0.0189	-0.10452 ± 0.0499	144.6	-2.095	0.534
Worker	chromosome 3	M1M2 - M1P2	1.12 ± 0.0473	1.14 ± 0.0367	-0.02076 ± 0.0596	156.3	-0.348	1
Worker	chromosome 3	M1M2 - M2M2	1.12 ± 0.0473	1.42 ± 0.0782	-0.30068 ± 0.0914	50.5	-3.289	0.0526
Worker	chromosome 3	M1M2 - M2P1	1.12 ± 0.0473	1.2 ± 0.0515	-0.08113 ± 0.0673	163.9	-1.205	0.9707
Worker	chromosome 3	M1M2 - M2P2	1.12 ± 0.0473	1.05 ± 0.0843	0.06725 ± 0.0966	168.3	0.696	0.9995
Worker	chromosome 3	M1M2 - P1P1	1.12 ± 0.0473	1.13 ± 0.0416	-0.01497 ± 0.0618	164.3	-0.242	1
Worker	chromosome 3	M1M2 - P1P2	1.12 ± 0.0473	1.17 ± 0.0259	-0.05759 ± 0.0537	135.7	-1.072	0.9866
Worker	chromosome 3	M1M2 - P2P2	1.12 ± 0.0473	1.14 ± 0.0397	-0.02338 ± 0.0617	141.1	-0.379	1
Worker	chromosome 3	M1P1 - M1P2	1.22 ± 0.0189	1.14 ± 0.0367	0.08376 ± 0.0397	170.9	2.112	0.5216
Worker	chromosome 3	M1P1 - M2M2	1.22 ± 0.0189	1.42 ± 0.0782	-0.19616 ± 0.0805	38.2	-2.438	0.3333
Worker	chromosome 3	M1P1 - M2P1	1.22 ± 0.0189	1.2 ± 0.0515	0.02339 ± 0.0529	167.6	0.442	1
Worker	chromosome 3	M1P1 - M2P2	1.22 ± 0.0189	1.05 ± 0.0843	0.17177 ± 0.0861	170.9	1.995	0.6037
Worker	chromosome 3	M1P1 - P1P1	1.22 ± 0.0189	1.13 ± 0.0416	0.08955 ± 0.0434	169.1	2.063	0.5558
Worker	chromosome 3	M1P1 - P1P2	1.22 ± 0.0189	1.17 ± 0.0259	0.04693 ± 0.0303	147.6	1.548	0.8701
Worker	chromosome 3	M1P1 - P2P2	1.22 ± 0.0189	1.14 ± 0.0397	0.08114 ± 0.0431	152.1	1.883	0.6803
Worker	chromosome 3	M1P2 - M2M2	1.14 ± 0.0367	1.42 ± 0.0782	-0.27992 ± 0.0864	49.4	-3.24	0.0599
Worker	chromosome 3	M1P2 - M2P1	1.14 ± 0.0367	1.2 ± 0.0515	-0.06037 ± 0.0627	168.6	-0.963	0.9939
Worker	chromosome 3	M1P2 - M2P2	1.14 ± 0.0367	1.05 ± 0.0843	0.08801 ± 0.0906	169.3	0.972	0.9934
Worker	chromosome 3	M1P2 - P1P1	1.14 ± 0.0367	1.13 ± 0.0416	0.00579 ± 0.053	163.5	0.109	1
Worker	chromosome 3	M1P2 - P1P2	1.14 ± 0.0367	1.17 ± 0.0259	-0.03683 ± 0.0392	148.3	-0.939	0.9949
Worker	chromosome 3	M1P2 - P2P2	1.14 ± 0.0367	1.14 ± 0.0397	-0.00262 ± 0.05	166.8	-0.052	1
Worker	chromosome 3	M2M2 - M2P1	1.42 ± 0.0782	1.2 ± 0.0515	0.21955 ± 0.0936	57.3	2.344	0.3777
Worker	chromosome 3	M2M2 - M2P2	1.42 ± 0.0782	1.05 ± 0.0843	0.36793 ± 0.115	97.3	3.199	0.0557
Worker	chromosome 3	M2M2 - P1P1	1.42 ± 0.0782	1.13 ± 0.0416	0.28571 ± 0.0886	53.3	3.225	0.0607
Worker	chromosome 3	M2M2 - P1P2	1.42 ± 0.0782	1.17 ± 0.0259	0.24309 ± 0.0824	40.7	2.95	0.1247
Worker	chromosome 3	M2M2 - P2P2	1.42 ± 0.0782	1.14 ± 0.0397	0.2773 ± 0.0877	48.1	3.161	0.0735
Worker	chromosome 3	M2P1 - M2P2	1.2 ± 0.0515	1.05 ± 0.0843	0.14838 ± 0.0986	170.5	1.506	0.8883
Worker	chromosome 3	M2P1 - P1P1	1.2 ± 0.0515	1.13 ± 0.0416	0.06616 ± 0.0627	170.2	1.055	0.9882
Worker	chromosome 3	M2P1 - P1P2	1.2 ± 0.0515	1.17 ± 0.0259	0.02354 ± 0.0568	162	0.415	1
Worker	chromosome 3	M2P1 - P2P2	1.2 ± 0.0515	1.14 ± 0.0397	0.05775 ± 0.0647	159.5	0.892	0.9965
Worker	chromosome 3	M2P2 - P1P1	1.05 ± 0.0843	1.13 ± 0.0416	-0.08222 ± 0.0932	170.4	-0.882	0.9968
Worker	chromosome 3	M2P2 - P1P2	1.05 ± 0.0843	1.17 ± 0.0259	-0.12484 ± 0.0837	166.3	-1.492	0.8936
Worker	chromosome 3	M2P2 - P2P2	1.05 ± 0.0843	1.14 ± 0.0397	-0.09063 ± 0.092	170.8	-0.985	0.9928
Worker	chromosome 3	P1P1 - P1P2	1.13 ± 0.0416	1.17 ± 0.0259	-0.04262 ± 0.0459	167.4	-0.928	0.9953
Worker	chromosome 3	P1P1 - P2P2	1.13 ± 0.0416	1.14 ± 0.0397	-0.00841 ± 0.0566	170.3	-0.149	1
Worker	chromosome 3	P1P2 - P2P2	1.17 ± 0.0259	1.14 ± 0.0397	0.03421 ± 0.0428	170.3	0.799	0.9985
Male	chromosome 3	M1 - M1P1	1.67 ± 0.016	1.67 ± 0.0343	-0.003153 ± 0.0339	99.5	-0.093	1
Male	chromosome 3	M1 - M1P2	1.67 ± 0.016	1.52 ± 0.0591	0.148999 ± 0.0613	41.1	2.432	0.2116
Male	chromosome 3	M1 - M2	1.67 ± 0.016	1.63 ± 0.0505	0.038374 ± 0.0529	23.9	0.725	0.9896
Male	chromosome 3	M1 - P1	1.67 ± 0.016	1.67 ± 0.0165	-0.002869 ± 0.0153	107.9	-0.187	1
Male	chromosome 3	M1 - P1P2	1.67 ± 0.016	1.46 ± 0.069	0.207499 ± 0.0709	70.1	2.928	0.0657
Male	chromosome 3	M1 - P2	1.67 ± 0.016	1.52 ± 0.0207	0.142254 ± 0.0262	36.6	5.436	0.0001
Male	chromosome 3	M1P1 - M1P2	1.67 ± 0.0343	1.52 ± 0.0591	0.152152 ± 0.0684	59.6	2.226	0.2977
Male	chromosome 3	M1P1 - M2	1.67 ± 0.0343	1.63 ± 0.0505	0.041527 ± 0.061	43.1	0.681	0.993
Male	chromosome 3	M1P1 - P1	1.67 ± 0.0343	1.67 ± 0.0165	0.000284 ± 0.0338	98.8	0.008	1
Male	chromosome 3	M1P1 - P1P2	1.67 ± 0.0343	1.46 ± 0.069	0.210652 ± 0.0771	84.6	2.733	0.1027
Male	chromosome 3	M1P1 - P2	1.67 ± 0.0343	1.52 ± 0.0207	0.145407 ± 0.0401	103.8	3.63	0.0078
Male	chromosome 3	M1P2 - M2	1.52 ± 0.0591	1.63 ± 0.0505	-0.110625 ± 0.0778	31.6	-1.423	0.7857
Male	chromosome 3	M1P2 - P1	1.52 ± 0.0591	1.67 ± 0.0165	-0.151868 ± 0.0614	41.1	-2.473	0.1959
Male	chromosome 3	M1P2 - P1P2	1.52 ± 0.0591	1.46 ± 0.069	0.0585 ± 0.0617	85.3	0.949	0.9632
Male	chromosome 3	M1P2 - P2	1.52 ± 0.0591	1.52 ± 0.0207	-0.006745 ± 0.0627	39.8	-0.108	1
Male	chromosome 3	M2 - P1	1.63 ± 0.0505	1.67 ± 0.0165	-0.041243 ± 0.0531	24	-0.777	0.9851
Male	chromosome 3	M2 - P1P2	1.63 ± 0.0505	1.46 ± 0.069	0.169125 ± 0.0855	47.9	1.978	0.4418
Male	chromosome 3	M2 - P2	1.63 ± 0.0505	1.52 ± 0.0207	0.10388 ± 0.0546	23.7	1.904	0.4974
Male	chromosome 3	P1 - P1P2	1.67 ± 0.0165	1.46 ± 0.069	0.210368 ± 0.071	70	2.964	0.0602
Male	chromosome 3	P1 - P2	1.67 ± 0.0165	1.52 ± 0.0207	0.145124 ± 0.0265	36.8	5.474	0.0001
Male	chromosome 3	P1P2 - P2	1.46 ± 0.069	1.52 ± 0.0207	-0.065245 ± 0.0721	67.4	-0.905	0.9705
Gyne/queen	chromosome 3	M1M1 - M1M2	1.78 ± 0.0415	1.66 ± 0.0696	0.1184 ± 0.081	24.1	1.461	0.8197
Gyne/queen	chromosome 3	M1M1 - M1P1	1.78 ± 0.0415	1.72 ± 0.0435	0.0568 ± 0.0333	63.8	1.706	0.6831
Gyne/queen	chromosome 3	M1M1 - M1P2	1.78 ± 0.0415	1.53 ± 0.0597	0.2479 ± 0.0727	58.6	3.411	0.0244
Gyne/queen	chromosome 3	M1M1 - M2M2	1.78 ± 0.0415	1.73 ± 0.106	0.0449 ± 0.114	29.1	0.394	0.9999
Gyne/queen	chromosome 3	M1M1 - P1P1	1.78 ± 0.0415	1.76 ± 0.059	0.013 ± 0.054	63.7	0.242	1
Gyne/queen	chromosome 3	M1M1 - P1P2	1.78 ± 0.0415	1.56 ± 0.0384	0.221 ± 0.0565	24.9	3.912	0.0123
Gyne/queen	chromosome 3	M1M1 - P2P2	1.78 ± 0.0415	1.53 ± 0.0435	0.2437 ± 0.0601	32.1	4.056	0.0064
Gyne/queen	chromosome 3	M1M2 - M1P1	1.66 ± 0.0696	1.72 ± 0.0435	-0.0616 ± 0.0821	24.9	-0.751	0.9942
Gyne/queen	chromosome 3	M1M2 - M1P2	1.66 ± 0.0696	1.53 ± 0.0597	0.1294 ± 0.0917	40.8	1.412	0.8466
Gyne/queen	chromosome 3	M1M2 - M2M2	1.66 ± 0.0696	1.73 ± 0.106	-0.0736 ± 0.127	27.1	-0.58	0.9989
Gyne/queen	chromosome 3	M1M2 - P1P1	1.66 ± 0.0696	1.76 ± 0.059	-0.1054 ± 0.0912	37	-1.155	0.9394
Gyne/queen	chromosome 3	M1M2 - P1P2	1.66 ± 0.0696	1.56 ± 0.0384	0.1026 ± 0.0795	22.4	1.291	0.8928
Gyne/queen	chromosome 3	M1M2 - P2P2	1.66 ± 0.0696	1.53 ± 0.0435	0.1253 ± 0.0821	25.8	1.527	0.7864
Gyne/queen	chromosome 3	M1P1 - M1P2	1.72 ± 0.0435	1.53 ± 0.0597	0.1911 ± 0.0738	59.2	2.588	0.1811
Gyne/queen	chromosome 3	M1P1 - M2M2	1.72 ± 0.0435	1.73 ± 0.106	-0.0119 ± 0.115	29.5	-0.104	1
Gyne/queen	chromosome 3	M1P1 - P1P1	1.72 ± 0.0435	1.76 ± 0.059	-0.0437 ± 0.0432	56.3	-1.012	0.9707
Gyne/queen	chromosome 3	M1P1 - P1P2	1.72 ± 0.0435	1.56 ± 0.0384	0.1643 ± 0.058	26.5	2.832	0.1292
Gyne/queen	chromosome 3	M1P1 - P2P2	1.72 ± 0.0435	1.53 ± 0.0435	0.187 ± 0.0615	33.7	3.039	0.0772
Gyne/queen	chromosome 3	M1P2 - M2M2	1.53 ± 0.0597	1.73 ± 0.106	-0.203 ± 0.122	38.1	-1.669	0.7064
Gyne/queen	chromosome 3	M1P2 - P1P1	1.53 ± 0.0597	1.76 ± 0.059	-0.2348 ± 0.0839	69	-2.8	0.112
Gyne/queen	chromosome 3	M1P2 - P1P2	1.53 ± 0.0597	1.56 ± 0.0384	-0.0268 ± 0.049	55.2	-0.547	0.9993
Gyne/queen	chromosome 3	M1P2 - P2P2	1.53 ± 0.0597	1.53 ± 0.0435	-0.0041 ± 0.0502	54.3	-0.082	1
Gyne/queen	chromosome 3	M2M2 - P1P1	1.73 ± 0.106	1.76 ± 0.059	-0.0318 ± 0.121	36.1	-0.262	1
Gyne/queen	chromosome 3	M2M2 - P1P2	1.73 ± 0.106	1.56 ± 0.0384	0.1762 ± 0.113	28.2	1.563	0.7674
Gyne/queen	chromosome 3	M2M2 - P2P2	1.73 ± 0.106	1.53 ± 0.0435	0.1989 ± 0.115	30.1	1.736	0.6652
Gyne/queen	chromosome 3	P1P1 - P1P2	1.76 ± 0.059	1.56 ± 0.0384	0.208 ± 0.0703	49.8	2.957	0.0825
Gyne/queen	chromosome 3	P1P1 - P2P2	1.76 ± 0.059	1.53 ± 0.0435	0.2307 ± 0.0733	54.9	3.149	0.0502
Gyne/queen	chromosome 3	P1P2 - P2P2	1.56 ± 0.0384	1.53 ± 0.0435	0.0227 ± 0.0276	57	0.824	0.991
